# Genome-resolved viral ecology in a marine oxygen minimum zone (OMZ)

**DOI:** 10.1101/2020.07.22.215772

**Authors:** Dean Vik, Maria Consuelo Gazitúa, Christine L. Sun, Montserrat Aldunate, Margaret R. Mulholland, Osvaldo Ulloa, Matthew B. Sullivan

## Abstract

Oxygen minimum zones (OMZs) are critical to marine nitrogen cycling and global climate change. While OMZ microbial communities are relatively well-studied, little is known about their viruses. Here we assess the viral community ecology of 22 deeply sequenced viral metagenomes along a gradient of surface oxygenated to anoxic waters (< 0.02 μmol/L O_2_) in the Eastern Tropical South Pacific (ETSP) OMZ. We identified 46,127 viral populations (>5 kb), which augments the known viruses at this site by 10-fold. ETSP viral communities clustered into 6 groups that correspond to oceanographic features, with 3 clusters representing samples from suboxic to anoxic waters. Oxygen concentration was the predominant environmental feature driving viral community structure. Alpha and beta diversity of viral communities in the anoxic zone were lower than in surface waters, which parallels the low microbial diversity seen in other studies. Viruses were largely endemic as few (6% of viruses from this study) were found in at least another marine metagenome, and of those, most (77%) were restricted to other OMZs. Together these findings provide an ecological baseline for viral community structure, drivers and population variability in OMZs that will help future studies assess the role of viruses in these climate-critical environments.

**Originality-Significance Statement:** Marine oxygen minimum zones (OMZs) are unique and important ocean ecosystems where microbes drive climate-altering nutrient transformations. This study provides a baseline, deeply sequenced viral metagenomic dataset and reference viral genomes to assess ecological change and drivers across the oxygenated surface to de-oxygenated deep waters of the Eastern Tropical South Pacific (ETSP) OMZ. Community ecological assessment of the ETSP viromes reveals a relatively low diversity viral community with a high degree of endemic populations in the OMZ waters.
