## Supplementary material for "Genome-resolved viral ecology in a marine oxygen minimum zone (OMZ)": Table S1

### Sheet: Table S1
Virome_ID	Habitat	LAT	LONG	yyyy-mm-dd, hh:mm	Depth (m)	Temperature (°C)	Salinity (PSU)	SBE Oxygen (µmol/kg)	STOX Oxygen (µmol/kg)	Fluorescence (Volts)	NO2- (µM)a	Turbidity (Volts)	PAR (µE/cm3)	Transmissometer (Volts)
St07_scm	SCM	-12.999	-80.801	2015-01-08, 9:34	30	18.858	35.283	228.725	NA	0.209	0.0556911	0.545	4.294	4.616
St07_oxy	OXY_SCM_1	-13.003	-80.809	2015-01-07, 15:03	90	14.169	34.851	101.688	NA	0	0.100735	0.511	3.281	4.712
St07_uomz	OMZ_P	-13.003	-80.809	2015-01-07, 13:20	135	13.069	34.893	2.517	NA	0	3.45023	0.514	1.777	4.684
St07_omz1	OMZ_P	-13.003	-80.809	2015-01-07, 11:09	160	12.866	34.899	2.584	NA	0	4.81207	0.516	1.527	4.678
St07_omz2	OMZ_P	-13.003	-80.809	2015-01-07, 9:18	275	11.188	34.8	2.687	NA	0	6.02383	0.517	1.424	4.702
St08_scm	SCM	-11.499	-81.401	2015-01-10, 7:43	38	20.701	35.402	212.9	NA	0.06	0.432683	0.515	2.268	4.649
St08_oxy	OXY_SCM_1	-11.499	-81.405	2015-01-09, 15:15	75	16.326	35.12	96.096	NA	0.024	0.977124	0.51	4.66	4.673
St08_uomzD	uOMZd	-11.499	-81.405	2015-01-09, 14:23	120	13.506	34.938	2.567	NA	0.053	0.454907	0.516	1.836	4.673
St08_omz	OMZ_P	-11.499	-81.405	2015-01-09, 12:40	210	12.301	34.882	2.666	NA	0	0.265734	0.515	1.461	4.697
St14_scm	OXY_SCM_2	-14.198	-77.499	2015-01-16, 8:17	20	19.256	35.047	197.14	NA	0.279	0.234083	0.582	2.802	4.031
St14_oxy	OXY_SCM_2	-14.205	-77.515	2015-01-16, 16:58	48	14.871	34.971	25.87	NA	0	NA	0.52	1.968	4.665
St14_uomzD	uOMZd	-14.198	-77.499	2015-01-16, 7:28	78	13.644	34.951	2.58	NA	0.015	1.22636	0.535	1.915	4.653
St14_omz	OMZ_P	-14.205	-77.515	2015-01-16, 14:25	170	12.726	34.912	2.561	0.005	0	6.14396	0.527	1.592	4.651
St16_scm	OXY_SCM_2	-14.509	-76.201	2015-01-18, 7:11	9	16.43	35.019	61.128	NA	0.099	1.38821	0.566	2.305	4.393
St16_oxy	OXY_SCM_2	-14.509	-76.198	2015-01-18, 15:55	15	16.382	35.016	53.126	NA	0.129	1.54626	0.542	16.202	4.387
St16_uomz	OMZ_C	-14.509	-76.198	2015-01-18, 13:37	45	14.502	35.005	2.48	1.079	0	0.914051	0.52	3.782	4.648
St16_omz	OMZ_C	-14.509	-76.201	2015-01-18, 11:07	100	14.117	34.991	2.505	2.174	0	4.414	0.537	1.998	4.606
St17_scm	OXY_SCM_1	-16.214	-76.632	2015-01-19, 19:46	30	15.713	35.022	85.431	NA	0.495	0.857583	0.542	2.935	4.377
St17_oxy	OXY_SCM_1	-16.214	-76.632	2015-01-19, 19:06	55	14.122	34.89	18.002	NA	0	0.0391123	0.519	2.039	4.666
St17_uomz	OMZ_P	-16.206	-76.609	2015-01-19, 15:18	105	13.398	34.922	2.564	0.426	0	9.33626	0.529	1.71	4.609
St17_omz	OMZ_P	-16.206	-76.609	2015-01-19, 13:32	250	11.704	34.842	2.619	0.148	0	9.01988	0.525	1.517	4.67
St18_uomzD*	uOMZd	-15.589	-75.37	2015-01-20, 19:22	66	14.1838	34.9714	0.644	0.043	0.11b	11.3607	NA	NA	NA
* sample collected from Niskin bottles
a samples collected from Niskin bottles at ±10m from the depths where the virome samples were collected, preserving main trends in oxygen and/or fluorescence
b FlECO-AFL-Fluorometer value in mg/m3
