## Supplementary material for "Genome-resolved viral ecology in a marine oxygen minimum zone (OMZ)": Table S2

### Sheet: Table S2
virome ID	Habitat	Total reads	QC reads	QC base pairs	high confidence viral scaffolds ≥10kb	Viral populations >5kb	Reads mapped against viral populations	% of total reads mapped against viral populations	avr read length
St07 omz1	OMZ_P	33834298	33510659	4999321487	180	614	6434078	0.385467	149.186
St07 omz2	OMZ_P	42453662	41989007	6238152847	441	1344	8140022	0.391568	148.566
St07 oxy	OXY_SCM_1	74242464	73395481	10909294348	1122	3636	14109651	0.387958	148.637
St07 scm	SCM	44910252	44368949	6639593245	693	2134	10891667	0.496597	149.645
St07 scmB		44344016	43758967	6547710662	830	2562	N/A	N/A	149.631
St07 uomz	OMZ_P	50537584	50119451	7470725608	260	923	12283066	0.494116	149.058
St08 omz	OMZ_P	45361068	44643582	6654713417	277	1041	7677379	0.34927	149.063
St08 oxy	OXY_SCM_1	37662100	36048536	5411908402	386	1436	6813834	0.379843	150.128
St08 scm	SCM	37761190	37402613	5611579234	569	1563	9309553	0.501234	150.032
St08 scmB		63765742	62409654	9362216030	945	2617	N/A	N/A	150.012
St08 uomzD	uOMZd	41055212	40742372	6108454547	529	1540	7962304	0.393423	149.929
St14 omz	OMZ_P	61732022	59358681	8895247209	497	1659	10264600	0.34799	149.856
St14 oxy	OXY_SCM_2	46886998	46265025	6916804563	482	1271	13760576	0.602539	149.504
St14 oxyB		57234914	56525109	8481717959	505	1373	N/A	N/A	150.052
St14 scm	OXY_SCM_2	34231014	33709938	5004983775	284	701	10425322	0.621365	148.472
St14 scmB		32395344	31584977	4711881592	259	701	N/A	N/A	149.181
St14 uomzD	uOMZd	58662940	58305045	8705603543	615	1981	12329959	0.425466	149.311
St16 omz	OMZ_C	116128430	115097284	17097157876	1405	3756	34731348	0.608108	148.545
St16 omzB		29811808	29594040	4411369530	210	548	N/A	N/A	149.063
St16 oxy	OXY_SCM_2	74751218	73897405	11067557279	783	2266	22076045	0.601704	149.769
St16 oxyB		63528802	62506093	9368144919	421	1210	N/A	N/A	149.876
St16 scm	OXY_SCM_2	33652874	33355345	4981233309	201	590	10105916	0.609156	149.338
St16 scmB		36960784	36389951	5435195163	303	841	N/A	N/A	149.36
St16 uomz	OMZ_C	47255554	46955711	7007105108	462	1612	11221562	0.480917	149.228
St17 omz	OMZ_P	34436664	33022535	4926465767	123	429	5180249	0.316137	149.185
St17 oxy	OXY_SCM_1	59183326	58749415	8783531314	694	2230	13431138	0.459531	149.508
St17 scm	OXY_SCM_1	36755394	36234445	5437680217	589	1693	8787667	0.487764	150.069
St17 uomz	OMZ_P	26959404	26613810	3985209550	223	810	6050339	0.460389	149.742
St18 uomzD	uOMZd	59601040	59177454	8874897612	1066	3046	14231834	0.482983	149.971
Total		1426096118	1405731534	210045456112	15354	46127	256218109
average		4.91757e+07	4.84735e+07	7.24295e+09	529.448	1590.59	1.16463e+07	0.467433
maximum		116128430	115097284	17097157876	1405	3756	34731348	0.609
minimum		26959404	26613810	3985209550	123	429	5180249	0.316
